# Structural basis of DNA N^6^-adenine methylation in eukaryotes

**DOI:** 10.1101/2025.07.08.663716

**Authors:** Bei Nan, Wentao Yang, Lanheng Nie, Dantong Wang, Mengyang Xu, Junhua Niu, Yuanyuan Wang, Wenjia Guan, Zhao Chen, Guangchao Zhuang, Shan Gao, Yifan Liu

**Author notes:** These authors contributed equally (Bei Nan, Wentao Yang, Lanheng Nie, Dantong Wang, Mengyang Xu, Junhua Niu, Yuanyuan Wang). Corresponding author: Shan Gao; Yifan Liu.

## Abstract

As a transcription-associated epigenetic mark abundantly present in many unicellular eukaryotes, DNA N^6^-adenine methylation (6mA) is maintained by the AMT1 complex. However, the structure-function relationship of the AMT1 complex remains to be fully elucidated. Here, we employ AlphaFold3 (AF3) for de novo structural modeling of the AMT1 complex, complemented by molecular dynamics simulations. Functional relevance of key structural features, especially those of the AMT1 ternary complex with the double-stranded DNA (dsDNA) substrate and the cofactor, are validated by extensive mutagenesis, both *in vivo and in vitro*. Our analysis reveals the structural basis for DNA substrate recognition, base flipping, and catalysis in this prototypical eukaryotic DNA 6mA-methyltransferase. It also allows us to delineate the reaction pathway for processive methylation involving translocation of the AMT1 complex along the dsDNA. As the active site is conserved across the MT-A70 family of eukaryotic N^6^-adenine methyltransferases, the structural insight will facilitate rational design of specific inhibitors.
