## Supplemental table S2 for "Structural basis of DNA N^6^-adenine methylation in eukaryotes"

### Sheet: Sheet2
	The number of base fliping structure	The number of base pairing structure	The percentage of base fliping structure (%)	The persentage of base pairing structure (%)
AMT7_un_SAH	4996	4	99.92	0.08
AMT7_un_SAM	4993	7	99.86	0.14
AMT7_un_x	2288	2712	45.76	54.24
AMT7_full_SAH	4015	985	80.3	19.7
AMT7_full_SAM	2632	2368	52.64	47.36
AMT7_full_x	3	4997	0.06	99.94
AMT7_hemi_SAH	4995	5	99.9	0.1
AMT7_hemi_SAM	4976	24	99.52	0.48
AMT7_hemi_x	1285	3715	25.7	74.3
AMT6_un_SAH	4994	6	99.88	0.12
AMT6_un_SAM	4967	33	99.34	0.66
AMT6_un_x	930	4070	18.6	81.4
AMT6_full_SAH	4525	475	90.5	9.5
AMT6_full_SAM	3411	1589	68.22	31.78
AMT6_full_x	2	4998	0.04	99.96
AMT6_hemi_SAH	4999	1	99.98	0.02
AMT6_hemi_SAM	4991	9	99.82	0.18
AMT6_hemi_x	1557	3443	31.14	68.86
